# Collagen remodeling promotes a GPCR-mediated mechanosensory immune checkpoint in ADGRG1+ CD8+ T cells and serves as a spatial biomarker of response to immunotherapy

**DOI:** 10.64898/2025.12.19.695209

**Authors:** Sonal Srivastava, John J. Powers, Jay H. Mehta, Sadegh Marzban, Ryunosuke Nozaki, Laxmi S. Karanam, Jacob Torrez, Harish S. Bharambe, Farhoud Faraji, Ritu Chaudhary, Pino Bordignon, Jacqueline Giliberti, Robbert J.C. Slebos, Joseph O. Johnson, Chandler Gantenbee, Xiaofei Song, Marco Cassano, Jose A. Guevara-Patino, Duy T. Nguyen, Alexander R.A. Anderson, Mitsuo Yamauchi, Jeffery West, J. Silvio Gutkind, Christine H. Chung, Antonio L. Amelio

## Abstract

Accessibility of immune cells to the tumor microenvironment (TME) in many solid tumors can be influenced by extracellular matrix (ECM) deposition, organization, and remodeling within tumor stroma. Specifically, lysyl hydroxylase-2 (LH2)-catalyzed lysine hydroxylation in type-I collagen telopeptides leads to formation of intermolecular collagen cross-links creating a stiffened and proteolytically resistant, stable ECM. Advanced head and neck squamous cell carcinomas (HNSCC) frequently exhibit desmoplasia with elevated LH2 expression, and Immune-checkpoint (ICI) therapy is effective in only <20% patients, suggesting that ECM remodeling mechanistically governs the composition and function of TME infiltrates. We show that elevated LH2 and collagen alignment promotes stromal accumulation of CD8⁺ T-cells, and poor response to ICI in HPV-HNSCCs. Integration of clinical biopsies, transcriptomic datasets, and an immunocompetent syngeneic mouse model revealed that aligned collagen spatially restricts adhesion G protein–coupled receptor positive (ADGRG1⁺) CD8⁺ T-cells to activate a non-canonical GPCR-mediated mechanosensory program that drives dysfunction and exhaustion.

**Statement of significance:** Desmoplasia is common in solid tumors, and immune checkpoint inhibitors benefit only some patients. Current biomarkers like PD-L1 and TMB have limited value. Our findings reveal a previously unrecognized collagen-ADGRG1 mechanosensory immune checkpoint, offering a clinically tractable, spatially resolved biomarker to better stratify patients for immunotherapy.
