## Supplemental Table S1 for "Collagen remodeling promotes a GPCR-mediated mechanosensory immune checkpoint in ADGRG1+ CD8+ T cells and serves as a spatial biomarker of response to immunotherapy"

### Sheet: ECM signature
gene_set_name	genes	reference
COL_remodeling_signature	AEBP1,COL11A1,COL5A1,COL6A2,LOX,POSTN,SNAI2,THBS2,TIMP3,VCAN	PMID: 24218511
stiffness_signature	CTGF,LOX,VEGFR,LOXL2,ACTA2	PMID: 32917705
kidney_ECM_signature	NUDT1,SIGLEC1,LRP1,LOXL2,SERPINE1,PLOD3,ZP3,RARRES2,TGM2,COL3A1,ANXA4,POSTN	PMID: 33828127
matrisome_genes	ST14,MDK,MMP7,HAPLN1,COL10A1,ADAM28,COL11A1,MMP11,SDC1,COL22A1,VWDE,SERPINB5,S100A14,PODNL1,CTSV,F12,RSPO4,MFAP2,CLEC18B,LTA,CTHRC1,MMP13,COL9A2,WNT7A,EPYC,MUC1,WNT10A,COL13A1,FBN3,IGFBP2,COMP,LAMB3,HAPLN4,PRSS1,C,EC5A,CST1,ADAMDEC1,LTB,INHBA,SPOCK2,SPP1,EMID1,IMPG2,MUC15,MUC5B,LOXL1,COL8A2,WISP3,LAMC2,PRSS3,C1QTNF6,GDF1,CILP2,CLEC18A,MMP9,CLEC18C,FNDC1,PLXNB2,LOXL4,CXCL10,ESM1,CXCL11,MMP1,FN1,S1…	PMID: 29196464
stem_cell_mechanosensing_signature	SDC3,ALP1,HPCAL1,FMOD,IL1RL1,IBSP,WNT4,THBD,NR2F2,COL1A1,SLC36A2	PMCID:PMC6258186
col_stability_signature	PLOD1,PLOD2,PLOD3,LOX,LOXL2
Collage genes	Sheet 1
Collagen receptors	Sheet 2
Collagen degraders	Sheet 3

### Sheet: 1-Collagen genes
Collagen genes	Name	Family
COL1A1	Collagen Type I Alpha 1 Chain	Fibrillar collagens
COL1A2	Collagen Type I Alpha 2 Chain	Fibrillar collagens
COL2A1	Collagen Type II Alpha 1 Chain	Fibrillar collagens
COL3A1	Collagen Type III Alpha 1 Chain	Fibrillar collagens
COL4A1	Collagen Type IV Alpha 1 Chain	Network forming collagens
COL4A2	collagen type IV alpha 2 chain	Network forming collagens
COL4A3	Collagen Type IV Alpha 3 Chain	Network forming collagens
COL4A4	Collagen Type IV Alpha 4 Chain	Network forming collagens
COL4A5	Collagen Type IV Alpha 5 Chain	Network forming collagens
COL4A6	Collagen Type IV Alpha 6 Chain	Network forming collagens
COL5A1	Collagen Type V Alpha 1 Chain	Fibrillar collagens
COL5A2	Collagen Type V Alpha 2 Chain	Fibrillar collagens
COL5A3	Collagen Type V Alpha 3 Chain	Fibrillar collagens
COL6A1	Collagen Type VI Alpha 1 Chain	Beaded filaments
COL6A2	Collagen Type VI Alpha 2 Chain	Beaded filaments
COL6A3	Collagen Type VI Alpha 3 Chain	Beaded filaments
COL6A5	Collagen Type VI Alpha 5 Chain	Beaded filaments
COL6A6	Collagen Type VI Alpha 6 Chain	Beaded filaments
COL7A1	Collagen Type VII Alpha 1 Chain	Anchoring fibrils
COL8A1	collagen type VIII alpha 1 chain	Network forming collagens
COL8A2	collagen type VIII alpha 2 chain	Network forming collagens
COL9A1	Collagen Type IX Alpha 1 Chain	Fibril associated collagens with interrupted triple helices
COL9A2	Collagen Type IX Alpha 2 Chain	Fibril associated collagens with interrupted triple helices
COL9A3	Collagen Type IX Alpha 3 Chain	Fibril associated collagens with interrupted triple helices
COL10A1	Collagen Type X Alpha 1 Chain	Network forming collagens
COL11A1	collagen type XI alpha 1 chain	Fibrillar collagens
COL11A2	collagen type XI alpha 2 chain	Fibrillar collagens
COL12A1	collagen type XII alpha 1 chain	Fibril associated collagens with interrupted triple helices
COL13A1	Collagen Type XIII Alpha 1 Chain
COL14A1	Collagen Type XIV Alpha 1 Chain	Fibril associated collagens with interrupted triple helices
COL15A1	collagen type XV alpha 1 chain	Multiplexins: Multiple triple-helix domains and interruptions
COL16A1	Collagen Type XVI Alpha 1 Chain	Fibril associated collagens with interrupted triple helices
COL17A1	Collagen Type XVII Alpha 1 Chain	Transmembrane collagens
COL18A1	collagen type XVIII alpha 1 chain	Multiplexins: Multiple triple-helix domains and interruptions
COL19A1	Collagen Type XIX Alpha 1 Chain	Fibril associated collagens with interrupted triple helices
COL20A1	collagen type XX alpha 1 chain	Fibril associated collagens with interrupted triple helices
COL21A1	Collagen Type XXI Alpha 1 Chain	Fibril associated collagens with interrupted triple helices
COL22A1	collagen type XXII alpha 1 chain	Fibril associated collagens with interrupted triple helices
COL23A1	Collagen Type XXIII Alpha 1 Chain
COL24A1	collagen type XXIV alpha 1 chain	Fibrillar collagens
COL25A1	Collagen Type XXV Alpha 1 Chain
COL26A1	collagen type XXVI alpha 1 chain
COL27A1	collagen type XXVII alpha 1 chain	Fibrillar collagens
COL28A1	Collagen Type XXVIII Alpha 1 Chain

### Sheet: 2-Collagen receptors
DDR1
DDR2
ITGA1
ITGB1
ITGA2
ITGA11
ITGA10
ITGA6
ITGA4
ITGA5
ITGB3
OSCAR
MPIG6B
LAIR1
ADGRG1
MRC2
FN1
VTN
CSPG4
SDC1
LAYN

### Sheet: 3-Collagen degraders
MMP1
MMP8
MMP13
MMP14
MMP16
MMP18
MMP2
MMP9
TIMP1
TIMP2
TIMP3
TIMP4
CTSK
CTSB
CTSL
CTSC
CTSF
CTSO
CTSS
CTSV
CTSW
CTSX
DRD1
ADAM
ADAMTS
TG2
