## Supplemental Table S8 for "Collagen remodeling promotes a GPCR-mediated mechanosensory immune checkpoint in ADGRG1+ CD8+ T cells and serves as a spatial biomarker of response to immunotherapy"

### Sheet: scoring
core	diagnosis	origin	stage	site	p16	subtype	smoking	LH2 density	% positive cells	Scoring
1	SCC	Primary	4	Larynx	Negative	Atypical	Former	1799.13	48.9177	2
2	SCC	Primary	1	Oral Cavity	Negative	Mesenchymal	Never	697.72	16.6598	2
3	SCC	Primary	4	Nasal_Sinus	Negative	Classical	Current	1260.6	31.8652	2
4	SCC	Recurrence	3	Oral Cavity	Negative	Basal	Former	747.702	35.2969	2
5	SCC	Primary	4	Larynx	Negative	Classical	Current	5433.36	58.7625	3
7	SCC	LN	1	Oral Cavity	NA	Mesenchymal	Current	254.747	4.25354	1
8	SCC	Recurrence	4	Oral Cavity	Negative	Classical	Current	1489.94	18.1856	2
10	SCC	Primary	3	Oral Cavity	Negative	Basal	Current	643.382	24.9183	2
11	SCC	Primary	4	Oral Cavity	Negative	Atypical	Current	318.961	7.38095	1
12	SCC	Recurrence	4	Oral Cavity	Negative		Former	248.26	14.1982	2
13	SCC	Primary	4	Oral Cavity	Negative	Basal	Former	142.487	5.58985	1
14	SCC	Primary	3	Oral Cavity	Negative	Mesenchymal	Current	762.288	22.9358	2
15	SCC	Recurrence	2	Oral Cavity	Negative	Basal	Current	117.561	6.28531	1
16	SCC	Primary	1	Larynx	Not Available	Classical	Former	455.004	10.3124	2
17	SCC	Primary	2	Oral Cavity	Negative	Basal	Current	145.072	8.68132	1
18	SCC	Primary	4	Larynx	Negative	Basal	Former	614.057	29.5254	2
20	SCC	Primary	4	Hypopharynx	Not Available		Current	1885.06	47.8873	2
21	SCC	Primary	1	Oral Cavity	Negative	Mesenchymal	Former	1608.44	44.0299	2
23	SCC	Primary	1	Oral Cavity	Negative		Current	599.258	21.1963	2
24	SCC	Recurrence	2	Oral Cavity	NA	Basal	Former	1098.97	57.8758	3
27	SCC	Primary	2	Oral Cavity	Negative	Classical	Former	947.55	32.992	2
28	SCC	Primary	4	Oral Cavity	Negative	Mesenchymal	Former	1767.19	66.121	3
29	SCC	Primary	1	Oral Cavity	NA		Current	2379.94	61.4537	3
30	SCC	Primary	3	Oral Cavity	Negative		Current	906.447	21.4303	2
31	SCC	Primary	2	Oral Cavity	Positive	Atypical	Current	159.659	2.64883	1
32	SCC	Recurrence	4	Oral Cavity	Negative	Atypical	Current	829.888	48.4039	2
34	SCC	Recurrence	4	Larynx	NA		Current	621.328	21.1659	2
35	SCC	Primary	1	Oral Cavity	Negative	Mesenchymal	Current	573.972	11.3465	2
36	SCC	Primary	1	Oral Cavity	Negative	Mesenchymal	Former	718.147	13.9563	2
38	SCC	Primary	2	Oral Cavity	Negative	Mesenchymal	Former	392.394	12.5993	2
40	SCC	LN	2	Oral Cavity	NA	Mesenchymal	Former	151.933	4.79042	1
41	SCC	Recurrence	1	Larynx	NA	Atypical	Current	101.67	2.45765	1
42	SCC	Primary	3	Larynx	Negative		Current	45.6237	1.17005	1
43	SCC	Primary	4	Larynx	Negative	Classical	Current	630.318	14.0045	2
48	SCC	Recurrence	4	Larynx	NA	Basal	Former	1181.57	58.0153	3
49	SCC	Primary	3	Larynx	Negative		Current	210.008	9.17722	1
50	SCC	Primary	4	Larynx	Negative	Basal	Current	3628.42	65.2749	3
52	SCC	Primary	1	Oral Cavity	Negative	Mesenchymal	Current	2430.02	44.2572	2
53	SCC	Primary	4	Oral Cavity	Negative	Mesenchymal	Never	4486.44	72.4561	3
56	SCC	Primary	1	Oropharynx	Negative		Former	847.61	31.2726	2
57	SCC	Recurrence	4	Larynx	Negative	Classical	Never	1972.89	50.2028	3
58	SCC	Primary	4	Oral Cavity	Negative	Basal	Never	1301.71	26.7022	2
60	SCC	Primary	2	Oral Cavity	Negative		Current	469.848	24.1237	2
61	SCC	Recurrence	1	Oral Cavity	Not Available	Classical	Current	1038.84	36.662	2
62	SCC	Primary	4	Larynx	Negative	Atypical	Former	957.052	18.2916	2
63	SCC	Recurrence	3	Larynx	Negative	Classical	Current	1063.6	41.3012	2
64	SCC	Recurrence	4	Larynx	NA		Current	806.284	17.1411	2
66	SCC	Recurrence	4	Unknown Primary	NA	Atypical	Former	327.897	8.05556	1
67	SCC	Primary	4	Oral Cavity	Negative	Mesenchymal	Current	317.974	5.66241	1
68	SCC	Recurrence	4	Oral Cavity	NA	Basal	Current	91.0733	1.60676	1
69	SCC	Primary	3	Oral Cavity	Negative	Classical	Current	245.813	5.74163	1
70	SCC	Primary	2	Oral Cavity	Not Available		Former	100.231	2.98616	1
72	SCC	Primary	4	Oral Cavity	Negative	Classical	Former	649.567	12.0497	2
73	SCC	Primary	4	Oral Cavity	Negative	Classical	Current	1756.24	43.1705	2
75	SCC	Primary	4	Larynx	Negative		Current	761.679	10.5554	2
76	SCC	Primary	1	Oral Cavity	Negative	Mesenchymal	Former	349.904	10.2441	2
77	SCC	Primary	4	Larynx	Negative	Mesenchymal	Former	178.684	3.42775	1
78	SCC	Primary	2	Larynx	Negative	Classical	Current	914.504	37.1157	2
79	SCC	Primary	4	Oral Cavity	Negative	Atypical	Former	2662.72	84.6336	3
80	SCC	Recurrence	1	Larynx	NA	Classical	Current	350.399	5.60748	1
83	SCC	Primary	4	Oral Cavity	Negative	Basal	Former	466.77	34.2308	2
84	SCC	Primary	4	Larynx	Not Available		Current	2612.64	72.2356	3
85	SCC	Primary	2	Oral Cavity	Negative	Basal	Former	2190.93	92.6611	3
87	SCC	Primary	3	Larynx	Negative	Mesenchymal	Former	457.326	26.0367	2
88	SCC	Recurrence	4	Oral Cavity	NA	Classical	Former	1056.91	18.2345	2
89	SCC	Recurrence	3	Larynx	NA	Mesenchymal	Current	642.074	16.6065	2
90	SCC	Primary	4	Larynx	Negative	Basal	Current	1129.48	40.1364	2
91	SCC	Primary	4	Larynx	Negative	Atypical	Current	324.209	10.9748	2
92	SCC	Primary	1	Oral Cavity	Positive	Atypical	Former	1345.23	16.6304	2
93	SCC	Primary	1	Oral Cavity	Negative	Classical	Former	2195.82	42.488	2
95	SCC	Primary	4	Oral Cavity	Negative	Atypical	Current	222.602	5.48817	1
96	SCC	Recurrence	4	Larynx	Negative	Atypical	Current	395.685	8.42201	1
97	SCC	Recurrence	4	Larynx	NA		Current	386.407	6.04481	1
98	SCC	LN	4	Oral Cavity	Negative	Mesenchymal	Never	2505.66	47.6894	2
99	SCC	Primary	1	Oral Cavity	Negative		Never	6.44307	0.197239	0
101	SCC	Primary	4	Larynx	Negative	Basal	Current	52.3685	1.18515	1
102	SCC	Recurrence	1	Oral Cavity	Negative		Former	639.622	11.5751	2
104	SCC	Primary	2	Oral Cavity	Negative	Basal	Never	149.405	4.46205	1
105	SCC	Recurrence	4	Larynx	NA		Former	825.788	38.0321	2
106	SCC	Recurrence	4	Larynx	Not Available		Former	1037.34	18.6789	2
107	SCC	Primary	4	Oral Cavity	Negative	Basal	Never	265.326	10.9641	2
109	SCC	Primary	4	Oral Cavity	Negative	Classical	Current	449.718	7.78267	1
110	SCC	Primary	4	Larynx	Negative	Atypical	Current	693.195	11.0374	2
111	SCC	Primary	4	Larynx	Negative		Former	2288.49	78.0427	3
112	SCC	Primary	3	Larynx	Negative		Current	2955.23	71.3576	3
113	SCC	Primary	2	Oral Cavity	Negative	Mesenchymal	Current	341.741	7.31183	1
114	SCC	Primary	4	Larynx	Negative		Former	147.51	3.22086	1
116	SCC	Primary	4	Larynx	Negative	Basal	Current	720.553	31.033	2
117	SCC	Primary	4	Larynx	Negative	Mesenchymal	Former	599.891	16.8266	2
119	SCC	Primary	4	Oral Cavity	Negative	Mesenchymal	Never	831.235	48.9315	2
120	SCC	Recurrence	4	Oral Cavity	NA		Former	2722.12	88.4532	3
121	SCC	Primary	2	Oral Cavity	Negative		Current	972.136	40.3909	2
122	SCC	Recurrence	4	Oral Cavity	NA	Atypical	Former	1476.7	30.6667	2
123	SCC	Primary	4	Oral Cavity	Negative	Mesenchymal	Never	2643.78	62.2291	3
124	SCC	Primary	4	Oropharynx	Negative	Mesenchymal	Never	1062.01	17.0994	2
125	SCC	Primary	3	Larynx	Negative		Current	137.974	3.2675	1
126	SCC	Primary	2	Oral Cavity	Negative	Basal	Current	241.101	15.6044	2
129	SCC	Primary	1	Oral Cavity	Negative	Mesenchymal	Current	8.54322	0.897868	0
130	SCC	Primary	1	Oral Cavity	Negative		Former	31.1327	1.4827	1
131	SCC	Primary	3	Oral Cavity	Negative	Mesenchymal	Current	11.8081	0.331785	0
132	SCC	Primary	4	Oral Cavity	Negative	Mesenchymal	Never	52.3793	1.12195	1
133	SCC	Primary	4	Larynx	Negative	Mesenchymal	Current	66.6404	1.74216	1
134	SCC	Primary	4	Oral Cavity	Negative	Basal	Current	387.881	12.0096	2
135	SCC	Primary	2	Larynx	Not Available		Current	2607.43	71.3858	3
136	SCC	Primary	2	Oral Cavity	Not Available		Current	873.963	14.273	2
137	SCC	Primary	4	Oral Cavity	Negative	Mesenchymal	Current	1472.5	39.7303	2
138	SCC	Primary	1	Oral Cavity	NA		Current	708.948	23.6769	2
139	SCC	Primary	2	Oral Cavity	Negative	Atypical	Current	3150.35	55.6122	3
141	SCC	Primary	4	Oral Cavity	Negative	Basal	Former	564.468	21.3708	2
142	SCC	Recurrence	4	Larynx	Positive	Basal	Current	1807.35	49.7982	2
143	SCC	Primary	2	Oral Cavity	Negative	Atypical	Current	484.933	9.00141	1
144	SCC	Primary	1	Hypopharynx	Positive	Classical	Current	731.817	11.978	2

### Sheet: Sheet1
<1% - 0
<10% - 1
<50% - 2
>50% -3
low	33
stage1-2	14
stage3-4	19
high	79
stage1-2	27
stage3-4	52
total	112
