## Supplemental Table S9 for "Collagen remodeling promotes a GPCR-mediated mechanosensory immune checkpoint in ADGRG1+ CD8+ T cells and serves as a spatial biomarker of response to immunotherapy"

### Sheet: Sheet1
Tex_signature1	Tex_signature2	Tex_signature3
CCL3	BTLA	CTLA4
CCL4	CTLA4	HAVCR2
CD27	HAVCR2	LAG3
CD63	LAG3	PDCD1
CHST12	PDCD1	TIGIT
CSF1	TIGIT	CD244
CSF2	CD160	CD160
CST7	ENTPD1
CTSD
CTSW
CXCR6
FAM3C
FASLG
GZMB
HAVCR2
HLA-DRB1
HOPX
ID2
IFNG
IL10
IL26
KLRD1
LAG3
MIR155HG
NKG7
PDCD1
PRF1
TIGIT
HAVCR2
TNFRSF9
XCL1
XCL2
