## Supplemental Table S10 for "Collagen remodeling promotes a GPCR-mediated mechanosensory immune checkpoint in ADGRG1+ CD8+ T cells and serves as a spatial biomarker of response to immunotherapy"

### Sheet: Sheet1
Reagent	Source	Identifier
Antibodies
Anti-CD3 (LUN3)	Lunaphore	Cat# MR10010
Anti-CD8/144B	Lunaphore	Cat# MR10030
Anti-ADGRG1 (CG4)	Biolegend	Cat# 358202, RRID:AB_2562082
Anti-ADGRG1 (H11)	EMD Millipore	Cat# MABN310
Anti-PanCK (AE1/AE3)	Lunaphore	Cat# MR10140
Anti-Collagen Pan Ab	Biorbyt	Cat# orb665466
Anti-CD3ε (E4T1B) XP	Cell Signaling Technology	Cat# 78588, RRID:AB_2889902
Anti-CD8a (4SM16)	Thermo Fisher Scientific	Cat# 14-0195-82, RRID:AB_2637159
Anti-PanCK	Abcam	Cat# ab9377, RRID:AB_307222
Anti-CTLA4 (CD152) (9D9)	Thermo Fisher Scientific	Cat# MA5-48129, RRID:AB_3074572
Anti-PD1 (EPR20665)	Abcam	Cat# ab214421, RRID:AB_2941806
Anti-COL3A1 (B-10)	Santa Cruz Biotechnology	Cat# sc-271249, RRID:AB_10613985
Anti-COL1A1 (3G3)	Santa Cruz Biotechnology	Cat# sc-293182, RRID:AB_2797597
Alexa Fluor Plus 647 goat anti-rabbit	Thermo Fisher Scientific	Cat# A32728, RRID:AB_2633277
Alexa Fluor Plus 555 goat anti-mouse	Thermo Fisher Scientific	Cat# A32727, RRID:AB_2633276
Alexa Fluor Plus 555 goat anti-rat	Thermo Fisher Scientific	Cat# A32732, RRID:AB_2633281
Anti-Cytokeratin (clone AE1/AE3)	Agilent	Cat# M3515, RRID:AB_2132885
Anti-PLOD2	Proteintech	Cat# 21214-1-AP, RRID:AB_10733347
Anti-CD14 (LPSR/2386)	Abcam	Cat# ab238089
Anti-β-actin	Sigma-Aldrich	Cat# A3854, RRID:AB_262011
Anti-CD11c (EP1347Y)	Abcam	Cat# ab52632, RRID:AB_2129793
Anti-CD3	Agilent	Cat# A045201-2
Anti-rabbit IgG, HRP-linked Antibody	Cell Signaling Technology	Cat# 7074, RRID:AB_2099233
APC/Fire 750 anti-mouse CD45 (30-F11)	BioLegend	Cat# 103154, RRID:AB_2572116
BUV805 anti-mouse CD3 (145-2C11)	BD Biosciences	Cat# 749276, RRID:AB_2873651
Brilliant Ultra Violet 615 anti-mouse CD3 (145-2C11)	Thermo Fisher Scientific	Cat# 366-0031-80, RRID:AB_3099346
BUV737 anti-mouse CD8a (53-6.7)	BD Biosciences	Cat# 612759, RRID:AB_2870090
BUV295 anti-mouse CD4 (GK1.5)	BD Biosciences	Cat# 565974, RRID:AB_2739427
PE/Fire 810 anti-mouse PD-1 (29 F.1A12)	BioLegend	Cat# 135253, RRID:AB_2910293
BUV615 anti-mouse CD45R/B220 (RA3-6B2)	BD Biosciences	Cat# 569724, RRID:AB_3685265
BUV563 anti-mouse CD19 (1D3)	BD Biosciences	Cat# 749028, RRID:AB_2873425
Brilliant Violet 421 anti-mouse NK1.1 (PK136)	BioLegend	Cat# 108741, RRID:AB_2562561
PE/Dazzle 594 anti-mouse F4/80 (BM8)	BioLegend	Cat# 123145, RRID:AB_2564132
BUV661Anti-mouse F4/80 (T45-2342)	BD Biosciences	Cat# 750643, RRID:AB_2874771
Brilliant Violet 570 anti-mouse Ly6C (HK1.4)	BioLegend	Cat# 128029, RRID:AB_10896061
BB700 anti-mouse Ly6G (1A8)	BD Biosciences	Cat# 566435, RRID:AB_2739730
BV605 anti-mouse CD11b (M1/70)	BD Biosciences	Cat# 563015, RRID:AB_2737951
Brilliant Violet 785 anti-mouse CD11c (N418)	BioLegend	Cat# 117336, RRID:AB_2565268
APC-R700 anti-Mouse CTLA4 (UC10-4F10-11)	BD Biosciences	Cat# 565778, RRID:AB_2739350
PE-CF594 anti-Mouse CTLA4 (UC10-4F10-11)	BD Biosciences	Cat# 564332, RRID:AB_2732917
Polyclonal anti-mouse Adgrg1	Biorbyt	Cat# orb1291748
Alexa Fluor 647 anti-rabbit IgG	Thermo Fisher Scientific	Cat# A-21245, RRID:AB_2535813
PE anti-human/mouse Granzyme B (QA16A02)	BioLegend	Cat# 372207, RRID:AB_2687031
BB700 anti-mouse-TNFα (MP6-XT22)	BD	Cat# 566511
APC/Fire™ 750 anti-mouse IFNγ (XMG1.2)	BioLegend	Cat# 505859, RRID:AB_2814431
PE-eFluor 610 anti mouse FOXP3 (FJK-16s)	Thermo Fisher Scientific	Cat# 61-5773-80, RRID:AB_2574623)
Alexa Fluor 647 anti-mouse CD25 (PC61)	BioLegend	Cat# 102019, RRID:AB_493459
